# Genomic differentiation of the black-chinned tilapia (*Sarotherodon melanotheron*) along a fresh-to-hypersaline water gradient

**DOI:** 10.1101/2025.10.07.680752

**Authors:** Mbaye Tine, Florian Goutieras, Helena D’cotta, Jean-François Baroiller, Simon George, Khalid Belkhir, Jean-Dominique Durand, Catherine Lorin-Nebel, Bruno Guinand

**Author notes:** CHU de Montpellier, Montpellier, France.

## Abstract

The black-chinned tilapia (*Sarotherodon melanotheron*) is an African fish species, found in freshwater, brackish, marine and especially hypersaline (up to 110 ‰) habitats in Senegambia. Using 16,786 filtered single nucleotide polymorphism (SNP) markers, we investigated whether it has responded adaptively to this fresh-to-hypersaline water gradient. Significant genetic differentiation between samples was observed (*F*_ST_ = 0.0568, *p* < 0.01), revealing an interplay between geographic and environmental variation. We focused on a set of outlier SNPs (*n* = 255; *F*_ST_ = 0.320, *p* < 0.001) indicative of adaptive variation, 119 of which mapped to annotated genes in the *Oreochromis niloticus* genome. Significant enrichment was found for physiological pathways relevant to osmosensing and osmoregulation (e.g. inositol phosphate, thyroid hormone synthesis pathways), but also for immune-related pathways that could be activated by ion fluxes (e.g. inflammasome). Some outlier loci mapped to genes that are known to respond to salinity variation in other organisms, including genes found to be differentially expressed in black-chinned tilapia. Adaptive variation along a fresh-to-hypersaline water gradient is well supported in black-chinned tilapia, but its association with climate change specifically induced by hypersalinity deserves further attention particularly in the context of increasing cases of inverted estuaries being reported worldwide.
