## Supplemental Table S3 for "Genomic differentiation of the black-chinned tilapia (*Sarotherodon melanotheron*) along a fresh-to-hypersaline water gradient"

### Sheet: Annotation
MyList	Gene ID	Type	Tax ID	Homologene Gene ID	Gene Symbol	Description	Biological Process (GO)
abcb4	5244	symbol	H. sapiens	5244	ABCB4	ATP binding cassette subfamily B member 4	GO:1901557 response to fenofibrate;GO:1903413 cellular response to bile acid;GO:0032782 bile acid secretion
adcy8	114	symbol	H. sapiens	114	ADCY8	adenylate cyclase 8	GO:0034199 activation of protein kinase A activity;GO:0071315 cellular response to morphine;GO:0071317 cellular response to isoquinoline alkaloid
ALDH18A1	5832	symbol	H. sapiens	5832	ALDH18A1	aldehyde dehydrogenase 18 family member A1	GO:0006592 ornithine biosynthetic process;GO:0019240 citrulline biosynthetic process;GO:0006561 proline biosynthetic process
ALOXE3	59344	symbol	H. sapiens	59344	ALOXE3	arachidonate epidermal lipoxygenase 3	GO:0051121 hepoxilin metabolic process;GO:0051122 hepoxilin biosynthetic process;GO:0035357 peroxisome proliferator activated receptor signaling pathway
AMIGO1	57463	symbol	H. sapiens	57463	AMIGO1	adhesion molecule with Ig like domain 1	GO:1905232 cellular response to L-glutamate;GO:1902065 response to L-glutamate;GO:0007413 axonal fasciculation
ankrd11	29123	symbol	H. sapiens	29123	ANKRD11	ankyrin repeat domain containing 11	GO:0060325 face morphogenesis;GO:0060323 head morphogenesis;GO:0010171 body morphogenesis
ankrd27	84079	symbol	H. sapiens	84079	ANKRD27	ankyrin repeat domain 27	GO:0035544 negative regulation of SNARE complex assembly;GO:0031339 negative regulation of vesicle fusion;GO:0035646 endosome to melanosome transport
arhgap44	9912	symbol	H. sapiens	9912	ARHGAP44	Rho GTPase activating protein 44	GO:0098886 modification of dendritic spine;GO:0099152 regulation of neurotransmitter receptor transport, endosome to postsynaptic membrane;GO:1905749 regulation of endosome to plasma membrane protein transport
asz1	136991	symbol	H. sapiens	136991	ASZ1	ankyrin repeat, SAM and basic leucine zipper domain containing 1	GO:0010526 transposable element silencing;GO:0007140 male meiotic nuclear division;GO:0140013 meiotic nuclear division
atp1b2	482	symbol	H. sapiens	482	ATP1B2	ATPase Na+/K+ transporting subunit beta 2	GO:0021944 neuronal-glial interaction involved in hindbrain glial-mediated radial cell migration;GO:1903288 positive regulation of potassium ion import across plasma membrane;GO:0021678 third ventricle development
AVPR2	554	symbol	H. sapiens	554	AVPR2	arginine vasopressin receptor 2	GO:0003092 renal water retention;GO:0001992 regulation of systemic arterial blood pressure by vasopressin;GO:0035811 negative regulation of urine volume
CAPN15	6650	symbol	H. sapiens	6650	CAPN15	calpain 15	GO:0006508 proteolysis;GO:0019538 protein metabolic process;GO:0043170 macromolecule metabolic process
casp7	840	symbol	H. sapiens	840	CASP7	caspase 7	GO:1905686 positive regulation of plasma membrane repair;GO:0072733 response to staurosporine;GO:0072734 cellular response to staurosporine
ccdc178	374864	symbol	H. sapiens	374864	CCDC178	coiled-coil domain containing 178
cd276	80381	symbol	H. sapiens	80381	CD276	CD276 molecule	GO:0032729 positive regulation of type II interferon production;GO:0042102 positive regulation of T cell proliferation;GO:0050852 T cell receptor signaling pathway
cfap70	118491	symbol	H. sapiens	118491	CFAP70	cilia and flagella associated protein 70	GO:0003341 cilium movement;GO:0060271 cilium assembly;GO:0044782 cilium organization
col28a2					None	None	None
cpne4	131034	symbol	H. sapiens	131034	CPNE4	copine 4	GO:0071277 cellular response to calcium ion;GO:0051592 response to calcium ion;GO:0071248 cellular response to metal ion
CRACD	57482	symbol	H. sapiens	57482	CRACD	capping protein inhibiting regulator of actin dynamics	GO:2000813 negative regulation of barbed-end actin filament capping;GO:2000812 regulation of barbed-end actin filament capping;GO:0030836 positive regulation of actin filament depolymerization
crygn	155051	symbol	H. sapiens	155051	CRYGN	crystallin gamma N	GO:0002088 lens development in camera-type eye;GO:0007601 visual perception;GO:0050953 sensory perception of light stimulus
CTC1	80169	symbol	H. sapiens	80169	CTC1	CST telomere replication complex component 1	GO:0048539 bone marrow development;GO:0016233 telomere capping;GO:0090399 replicative senescence
dag1	1605	symbol	H. sapiens	1605	DAG1	dystroglycan 1	GO:0016203 muscle attachment;GO:0016340 calcium-dependent cell-matrix adhesion;GO:0016476 regulation of embryonic cell shape
dapk1	1612	symbol	H. sapiens	1612	DAPK1	death associated protein kinase 1	GO:1904094 positive regulation of autophagic cell death;GO:1904092 regulation of autophagic cell death;GO:0071447 cellular response to hydroperoxide
dbf4	10926	symbol	H. sapiens	10926	DBF4	DBF4-CDC7 kinase regulatory subunit	GO:0010571 positive regulation of nuclear cell cycle DNA replication;GO:0033262 regulation of nuclear cell cycle DNA replication;GO:2000105 positive regulation of DNA-templated DNA replication
dctd	1635	symbol	H. sapiens	1635	DCTD	dCMP deaminase	GO:0006226 dUMP biosynthetic process;GO:0009177 pyrimidine deoxyribonucleoside monophosphate biosynthetic process;GO:0006231 dTMP biosynthetic process
DLK1	8788	symbol	H. sapiens	8788	DLK1	delta like non-canonical Notch ligand 1	GO:0045746 negative regulation of Notch signaling pathway;GO:0008593 regulation of Notch signaling pathway;GO:0009968 negative regulation of signal transduction
dock3	1795	symbol	H. sapiens	1795	DOCK3	dedicator of cytokinesis 3	GO:0048011 neurotrophin TRK receptor signaling pathway;GO:0038179 neurotrophin signaling pathway;GO:0007264 small GTPase-mediated signal transduction
dmbt1	1755	symbol	H. sapiens	1755	DMBT1	deleted in malignant brain tumors 1	GO:0043152 induction of bacterial agglutination;GO:0019731 antibacterial humoral response;GO:0050829 defense response to Gram-negative bacterium
DPP10	57628	symbol	H. sapiens	57628	DPP10	dipeptidyl peptidase like 10	GO:1903078 positive regulation of protein localization to plasma membrane;GO:1904377 positive regulation of protein localization to cell periphery;GO:1901379 regulation of potassium ion transmembrane transport
drg2	1819	symbol	H. sapiens	1819	DRG2	developmentally regulated GTP binding protein 2	GO:0002181 cytoplasmic translation;GO:0006412 translation;GO:0010467 gene expression
dtna	1837	symbol	H. sapiens	1837	DTNA	dystrobrevin alpha	GO:0007274 neuromuscular synaptic transmission;GO:0006941 striated muscle contraction;GO:0006936 muscle contraction
etnppl	64850	symbol	H. sapiens	64850	ETNPPL	ethanolamine-phosphate phospho-lyase
FAM111A	63901	symbol	H. sapiens	63901	FAM111A	FAM111 trypsin like peptidase A	GO:0106300 protein-DNA covalent cross-linking repair;GO:0016540 protein autoprocessing;GO:0031297 replication fork processing
fam117a	81558	symbol	H. sapiens	81558	FAM117A	family with sequence similarity 117 member A
fam184a	79632	symbol	H. sapiens	79632	FAM184A	family with sequence similarity 184 member A
focad	54914	symbol	H. sapiens	54914	FOCAD	focadhesin	GO:0060147 regulation of post-transcriptional gene silencing;GO:0010468 regulation of gene expression;GO:0010556 regulation of macromolecule biosynthetic process
frem1	158326	symbol	H. sapiens	158326	FREM1	FRAS1 related extracellular matrix 1	GO:0097094 craniofacial suture morphogenesis;GO:1904888 cranial skeletal system development;GO:0060349 bone morphogenesis
fyco1	79443	symbol	H. sapiens	79443	FYCO1	FYVE and coiled-coil domain autophagy adaptor 1	GO:0072383 plus-end-directed vesicle transport along microtubule;GO:0072386 plus-end-directed organelle transport along microtubule;GO:1901098 positive regulation of autophagosome maturation
FYN	2534	symbol	H. sapiens	2534	FYN	FYN proto-oncogene, Src family tyrosine kinase	GO:0000304 response to singlet oxygen;GO:1905430 cellular response to glycine;GO:0010730 negative regulation of hydrogen peroxide biosynthetic process
GABRG3	2567	symbol	H. sapiens	2567	GABRG3	gamma-aminobutyric acid type A receptor subunit gamma3	GO:1904862 inhibitory synapse assembly;GO:0051932 synaptic transmission, GABAergic;GO:0007214 gamma-aminobutyric acid signaling pathway
GIMAP4	55303	symbol	H. sapiens	55303	GIMAP4	GTPase, IMAP family member 4
gimap6	474344	symbol	H. sapiens	474344	GIMAP6	GTPase, IMAP family member 6
Gimap7	168537	symbol	H. sapiens	168537	GIMAP7	GTPase, IMAP family member 7	GO:0046039 GTP metabolic process;GO:0009205 purine ribonucleoside triphosphate metabolic process;GO:0009144 purine nucleoside triphosphate metabolic process
gins4	84296	symbol	H. sapiens	84296	GINS4	GINS complex subunit 4	GO:0000727 double-strand break repair via break-induced replication;GO:0001833 inner cell mass cell proliferation;GO:0001832 blastocyst growth
gmds	2762	symbol	H. sapiens	2762	GMDS	GDP-mannose 4,6-dehydratase	GO:0042351 'de novo' GDP-L-fucose biosynthetic process;GO:0042350 GDP-L-fucose biosynthetic process;GO:0046368 GDP-L-fucose metabolic process
GPATCH2L	55668	symbol	H. sapiens	55668	GPATCH2L	G-patch domain containing 2 like
gphn	10243	symbol	H. sapiens	10243	GPHN	gephyrin	GO:0072579 glycine receptor clustering;GO:0007529 establishment of synaptic specificity at neuromuscular junction;GO:0097112 gamma-aminobutyric acid receptor clustering
GRIK2	2898	symbol	H. sapiens	2898	GRIK2	glutamate ionotropic receptor kainate type subunit 2	GO:0062035 sensory perception of cold stimulus;GO:0120169 detection of cold stimulus involved in thermoception;GO:0050960 detection of temperature stimulus involved in thermoception
grm6	2916	symbol	H. sapiens	2916	GRM6	glutamate metabotropic receptor 6	GO:0007196 adenylate cyclase-inhibiting G protein-coupled glutamate receptor signaling pathway;GO:1905665 positive regulation of calcium ion import across plasma membrane;GO:0007216 G protein-coupled glutamate receptor signaling pathway
GUCY2F	2986	symbol	H. sapiens	2986	GUCY2F	guanylate cyclase 2F, retinal	GO:0022400 regulation of opsin-mediated signaling pathway;GO:0006182 cGMP biosynthetic process;GO:0007168 receptor guanylyl cyclase signaling pathway
gxylt1	283464	symbol	H. sapiens	283464	GXYLT1	glucoside xylosyltransferase 1	GO:0016266 O-glycan processing;GO:0006493 protein O-linked glycosylation;GO:0006486 protein glycosylation
HABP2	3026	symbol	H. sapiens	3026	HABP2	hyaluronan binding protein 2	GO:0007155 cell adhesion;GO:0006508 proteolysis;GO:0019538 protein metabolic process
hace1	57531	symbol	H. sapiens	57531	HACE1	HECT domain and ankyrin repeat containing E3 ubiquitin protein ligase 1	GO:0016601 Rac protein signal transduction;GO:0070936 protein K48-linked ubiquitination;GO:0007030 Golgi organization
hipk2	28996	symbol	H. sapiens	28996	HIPK2	homeodomain interacting protein kinase 2	GO:0060235 lens induction in camera-type eye;GO:0060059 embryonic retina morphogenesis in camera-type eye;GO:0030578 PML body organization
hivep3	59269	symbol	H. sapiens	59269	HIVEP3	HIVEP zinc finger 3	GO:0035914 skeletal muscle cell differentiation;GO:0007519 skeletal muscle tissue development;GO:0060538 skeletal muscle organ development
HMCN2	256158	symbol	H. sapiens	256158	HMCN2	hemicentin 2	GO:0007156 homophilic cell adhesion via plasma membrane adhesion molecules;GO:0007411 axon guidance;GO:0097485 neuron projection guidance
HSPA5	3309	symbol	H. sapiens	3309	HSPA5	heat shock protein family A (Hsp70) member 5	GO:0060904 regulation of protein folding in endoplasmic reticulum;GO:0021577 hindbrain structural organization;GO:0021589 cerebellum structural organization
iah1	285148	symbol	H. sapiens	285148	IAH1	isoamyl acetate hydrolyzing esterase 1 (putative)	GO:0016042 lipid catabolic process;GO:0006629 lipid metabolic process;GO:0009056 catabolic process
IAN9	155038	gene_synonym	H. sapiens	155038	GIMAP8	GTPase, IMAP family member 8	GO:0070232 regulation of T cell apoptotic process;GO:0070228 regulation of lymphocyte apoptotic process;GO:2000106 regulation of leukocyte apoptotic process
INPP4B	8821	symbol	H. sapiens	8821	INPP4B	inositol polyphosphate-4-phosphatase type II B	GO:0036092 phosphatidylinositol-3-phosphate biosynthetic process;GO:0046856 phosphatidylinositol dephosphorylation;GO:0043647 inositol phosphate metabolic process
jade2	23338	symbol	H. sapiens	23338	JADE2	jade family PHD finger 2	GO:2000278 regulation of DNA biosynthetic process;GO:0006275 regulation of DNA replication;GO:0001558 regulation of cell growth
KIAA0895L	653319	gene_synonym	H. sapiens	653319	MATCAP1	microtubule associated tyrosine carboxypeptidase 1	GO:0007420 brain development;GO:0060322 head development;GO:0007417 central nervous system development
kif11	3832	symbol	H. sapiens	3832	KIF11	kinesin family member 11	GO:0007100 mitotic centrosome separation;GO:0051299 centrosome separation;GO:0046602 regulation of mitotic centrosome separation
LAPTM4B	55353	symbol	H. sapiens	55353	LAPTM4B	lysosomal protein transmembrane 4 beta	GO:0097213 regulation of lysosomal membrane permeability;GO:1904351 negative regulation of protein catabolic process in the vacuole;GO:1905166 negative regulation of lysosomal protein catabolic process
lrrc6	23639	gene_synonym	H. sapiens	23639	DNAAF11	dynein axonemal assembly factor 11	GO:0120229 protein localization to motile cilium;GO:0060287 epithelial cilium movement involved in determination of left/right asymmetry;GO:0090660 cerebrospinal fluid circulation
macrod1	28992	symbol	H. sapiens	28992	MACROD1	mono-ADP ribosylhydrolase 1	GO:0140291 peptidyl-glutamate ADP-deribosylation;GO:0051725 protein de-ADP-ribosylation;GO:0042278 purine nucleoside metabolic process
mapk8	5599	symbol	H. sapiens	5599	MAPK8	mitogen-activated protein kinase 8	GO:0007258 JUN phosphorylation;GO:0051403 stress-activated MAPK cascade;GO:0038095 Fc-epsilon receptor signaling pathway
meak7	57707	symbol	H. sapiens	57707	MEAK7	MTOR associated protein, eak-7 homolog	GO:0150032 positive regulation of protein localization to lysosome;GO:0150031 regulation of protein localization to lysosome;GO:1900408 negative regulation of cellular response to oxidative stress
mertk	10461	symbol	H. sapiens	10461	MERTK	MER proto-oncogene, tyrosine kinase	GO:0097350 neutrophil clearance;GO:0060068 vagina development;GO:0001779 natural killer cell differentiation
mmrn2	79812	symbol	H. sapiens	79812	MMRN2	multimerin 2	GO:1905276 regulation of epithelial tube formation;GO:1905278 positive regulation of epithelial tube formation;GO:0030948 negative regulation of vascular endothelial growth factor receptor signaling pathway
MRPL49	740	symbol	H. sapiens	740	MRPL49	mitochondrial ribosomal protein L49	GO:0032543 mitochondrial translation;GO:0140053 mitochondrial gene expression;GO:0006412 translation
NEBL	10529	symbol	H. sapiens	10529	NEBL	nebulette	GO:0071691 cardiac muscle thin filament assembly;GO:0055003 cardiac myofibril assembly;GO:0055013 cardiac muscle cell development
NLRC3	197358	symbol	H. sapiens	197358	NLRC3	NLR family CARD domain containing 3	GO:0032687 negative regulation of interferon-alpha production;GO:0032688 negative regulation of interferon-beta production;GO:1900226 negative regulation of NLRP3 inflammasome complex assembly
NLRP12	91662	symbol	H. sapiens	91662	NLRP12	NLR family pyrin domain containing 12	GO:0045751 negative regulation of Toll signaling pathway;GO:0045345 positive regulation of MHC class I biosynthetic process;GO:0008592 regulation of Toll signaling pathway
oca2	4948	symbol	H. sapiens	4948	OCA2	OCA2 melanosomal transmembrane protein	GO:0006583 melanin biosynthetic process from tyrosine;GO:0035752 lysosomal lumen pH elevation;GO:0051454 intracellular pH elevation
oni-mir-10547a-2					None	None	None
osbpl9	114883	symbol	H. sapiens	114883	OSBPL9	oxysterol binding protein like 9	GO:0006699 bile acid biosynthetic process;GO:0008206 bile acid metabolic process;GO:0015918 sterol transport
ostc	58505	symbol	H. sapiens	58505	OSTC	oligosaccharyltransferase complex non-catalytic subunit	GO:0006487 protein N-linked glycosylation;GO:0006486 protein glycosylation;GO:0043413 macromolecule glycosylation
pfn1	5216	symbol	H. sapiens	5216	PFN1	profilin 1	GO:0098885 modification of postsynaptic actin cytoskeleton;GO:1900029 positive regulation of ruffle assembly;GO:0060074 synapse maturation
PHYHIP	9796	symbol	H. sapiens	9796	PHYHIP	phytanoyl-CoA 2-hydroxylase interacting protein	GO:0008104 protein localization;GO:0070727 cellular macromolecule localization;GO:0033036 macromolecule localization
pias2	9063	symbol	H. sapiens	9063	PIAS2	protein inhibitor of activated STAT 2	GO:0060766 negative regulation of androgen receptor signaling pathway;GO:0060765 regulation of androgen receptor signaling pathway;GO:0033144 negative regulation of intracellular steroid hormone receptor signaling pathway
plcg2	5336	symbol	H. sapiens	5336	PLCG2	phospholipase C gamma 2	GO:0002316 follicular B cell differentiation;GO:0032959 inositol trisphosphate biosynthetic process;GO:1903719 regulation of I-kappaB phosphorylation
ppip5k1	9677	symbol	H. sapiens	9677	PPIP5K1	diphosphoinositol pentakisphosphate kinase 1	GO:0006020 inositol metabolic process;GO:0032958 inositol phosphate biosynthetic process;GO:0043647 inositol phosphate metabolic process
PTGR1	22949	symbol	H. sapiens	22949	PTGR1	prostaglandin reductase 1	GO:0036102 leukotriene B4 metabolic process;GO:2001302 lipoxin A4 metabolic process;GO:2001300 lipoxin metabolic process
rint1	60561	symbol	H. sapiens	60561	RINT1	RAD50 interactor 1	GO:0060628 regulation of ER to Golgi vesicle-mediated transport;GO:0007095 mitotic G2 DNA damage checkpoint signaling;GO:0006890 retrograde vesicle-mediated transport, Golgi to endoplasmic reticulum
RNF19B	127544	symbol	H. sapiens	127544	RNF19B	ring finger protein 19B	GO:0042267 natural killer cell mediated cytotoxicity;GO:0002228 natural killer cell mediated immunity;GO:0051865 protein autoubiquitination
rnf130	55819	symbol	H. sapiens	55819	RNF130	ring finger protein 130	GO:0006511 ubiquitin-dependent protein catabolic process;GO:0019941 modification-dependent protein catabolic process;GO:0043632 modification-dependent macromolecule catabolic process
rpap1	26015	symbol	H. sapiens	26015	RPAP1	RNA polymerase II associated protein 1	GO:0006366 transcription by RNA polymerase II;GO:0006351 DNA-templated transcription;GO:0032774 RNA biosynthetic process
rundc3a	10900	symbol	H. sapiens	10900	RUNDC3A	RUN domain containing 3A	GO:0010753 positive regulation of cGMP-mediated signaling;GO:0010752 regulation of cGMP-mediated signaling;GO:0007264 small GTPase-mediated signal transduction
sbno1	55206	symbol	H. sapiens	55206	SBNO1	strawberry notch homolog 1	GO:0006355 regulation of DNA-templated transcription;GO:2001141 regulation of RNA biosynthetic process;GO:0051252 regulation of RNA metabolic process
serinc2	347735	symbol	H. sapiens	347735	SERINC2	serine incorporator 2
shmt2	6472	symbol	H. sapiens	6472	SHMT2	serine hydroxymethyltransferase 2	GO:0019264 glycine biosynthetic process from serine;GO:0006545 glycine biosynthetic process;GO:0006564 L-serine biosynthetic process
si	6476	symbol	H. sapiens	6476	SI	sucrase-isomaltase	GO:0005987 sucrose catabolic process;GO:0005985 sucrose metabolic process;GO:0046352 disaccharide catabolic process
ch1073-266p11.2					None	None	None
LITAF	9516	symbol	H. sapiens	9516	LITAF	lipopolysaccharide induced TNF factor	GO:0010935 regulation of macrophage cytokine production;GO:1901223 negative regulation of non-canonical NF-kappaB signal transduction;GO:1901222 regulation of non-canonical NF-kappaB signal transduction
TCHH	7062	symbol	H. sapiens	7062	TCHH	trichohyalin	GO:0045109 intermediate filament organization;GO:0031424 keratinization;GO:0045104 intermediate filament cytoskeleton organization
slc16a5	9121	symbol	H. sapiens	9121	SLC16A5	solute carrier family 16 member 5	GO:0015718 monocarboxylic acid transport;GO:0046942 carboxylic acid transport;GO:0015849 organic acid transport
slc22a15	55356	symbol	H. sapiens	55356	SLC22A15	solute carrier family 22 member 15	GO:0015838 amino-acid betaine transport;GO:0015697 quaternary ammonium group transport;GO:0072337 modified amino acid transport
SMARCA2	6595	symbol	H. sapiens	6595	SMARCA2	SWI/SNF related BAF chromatin remodeling complex subunit ATPase 2	GO:2000819 regulation of nucleotide-excision repair;GO:0070316 regulation of G0 to G1 transition;GO:0045663 positive regulation of myoblast differentiation
snw1	22938	symbol	H. sapiens	22938	SNW1	SNW domain containing 1	GO:0070564 positive regulation of vitamin D receptor signaling pathway;GO:0070562 regulation of vitamin D receptor signaling pathway;GO:0048385 regulation of retinoic acid receptor signaling pathway
spock2	9806	symbol	H. sapiens	9806	SPOCK2	SPARC (osteonectin), cwcv and kazal like domains proteoglycan 2	GO:0010951 negative regulation of endopeptidase activity;GO:0010466 negative regulation of peptidase activity;GO:1990830 cellular response to leukemia inhibitory factor
sun1	23353	symbol	H. sapiens	23353	SUN1	Sad1 and UNC84 domain containing 1	GO:0021817 nucleokinesis involved in cell motility in cerebral cortex radial glia guided migration;GO:0043578 nuclear matrix organization;GO:0090292 nuclear matrix anchoring at nuclear membrane
syngr3	9143	symbol	H. sapiens	9143	SYNGR3	synaptogyrin 3	GO:0010807 regulation of synaptic vesicle priming;GO:0051580 regulation of neurotransmitter uptake;GO:0021762 substantia nigra development
tap2	6891	symbol	H. sapiens	6891	TAP2	transporter 2, ATP binding cassette subfamily B member	GO:0002488 antigen processing and presentation of endogenous peptide antigen via MHC class Ib via ER pathway;GO:0002489 antigen processing and presentation of endogenous peptide antigen via MHC class Ib via ER pathway, TAP-dependent;GO:0002481 antigen processing and presentation of exogenous protein antigen via MHC class Ib, TAP-dependent
TCEANC	170082	symbol	H. sapiens	170082	TCEANC	transcription elongation factor A N-terminal and central domain containing	GO:0006351 DNA-templated transcription;GO:0032774 RNA biosynthetic process;GO:0141187 nucleic acid biosynthetic process
tmeff1	8577	symbol	H. sapiens	8577	TMEFF1	transmembrane protein with EGF like and two follistatin like domains 1	GO:0046597 negative regulation of viral entry into host cell;GO:1903901 negative regulation of viral life cycle;GO:0046596 regulation of viral entry into host cell
TMEM138	51524	symbol	H. sapiens	51524	TMEM138	transmembrane protein 138	GO:0060271 cilium assembly;GO:0044782 cilium organization;GO:0120031 plasma membrane bounded cell projection assembly
trim2	23321	symbol	H. sapiens	23321	TRIM2	tripartite motif containing 2	GO:0000209 protein polyubiquitination;GO:0043523 regulation of neuron apoptotic process;GO:0043161 proteasome-mediated ubiquitin-dependent protein catabolic process
trim25	7706	symbol	H. sapiens	7706	TRIM25	tripartite motif containing 25	GO:0044790 suppression of viral release by host;GO:0046597 negative regulation of viral entry into host cell;GO:0019076 viral release from host cell
tspan5	10098	symbol	H. sapiens	10098	TSPAN5	tetraspanin 5	GO:0051043 regulation of membrane protein ectodomain proteolysis;GO:0045747 positive regulation of Notch signaling pathway;GO:0008593 regulation of Notch signaling pathway
USP47	55031	symbol	H. sapiens	55031	USP47	ubiquitin specific peptidase 47	GO:0035520 monoubiquitinated protein deubiquitination;GO:1902230 negative regulation of intrinsic apoptotic signaling pathway in response to DNA damage;GO:1902229 regulation of intrinsic apoptotic signaling pathway in response to DNA damage
WASHC2	28006	symbol	M. musculus	253725	WASHC2C	WASH complex subunit 2C	GO:2000813 negative regulation of barbed-end actin filament capping;GO:2000812 regulation of barbed-end actin filament capping;GO:0030836 positive regulation of actin filament depolymerization
wdr36	134430	symbol	H. sapiens	134430	WDR36	WD repeat domain 36	GO:0042274 ribosomal small subunit biogenesis;GO:0006364 rRNA processing;GO:0007601 visual perception
whrn	25861	symbol	H. sapiens	25861	WHRN	whirlin	GO:1990227 paranodal junction maintenance;GO:0021694 cerebellar Purkinje cell layer formation;GO:0050910 detection of mechanical stimulus involved in sensory perception of sound
wipf1	7456	symbol	H. sapiens	7456	WIPF1	WAS/WASL interacting protein family member 1	GO:0008154 actin polymerization or depolymerization;GO:0030048 actin filament-based movement;GO:0006457 protein folding
xpo4	64328	symbol	H. sapiens	64328	XPO4	exportin 4	GO:0046827 positive regulation of protein export from nucleus;GO:0006611 protein export from nucleus;GO:0046825 regulation of protein export from nucleus
znf544	27300	symbol	H. sapiens	27300	ZNF544	zinc finger protein 544	GO:0045944 positive regulation of transcription by RNA polymerase II;GO:0045893 positive regulation of DNA-templated transcription;GO:1902680 positive regulation of RNA biosynthetic process
ZNF98	148198	symbol	H. sapiens	148198	ZNF98	zinc finger protein 98	GO:0006357 regulation of transcription by RNA polymerase II;GO:0006355 regulation of DNA-templated transcription;GO:2001141 regulation of RNA biosynthetic process
CCDC89	220388	symbol	H. sapiens	220388	CCDC89	coiled-coil domain containing 89
zgc					None	None	None
56622	56622	Gene_ID	M. musculus	8747	ADAM21	ADAM metallopeptidase domain 21	GO:0008584 male gonad development;GO:0046546 development of primary male sexual characteristics;GO:0007338 single fertilization
PPP1R3C	5507	symbol	H. sapiens	5507	PPP1R3C	protein phosphatase 1 regulatory subunit 3C	GO:0005978 glycogen biosynthetic process;GO:0009250 glucan biosynthetic process;GO:0005979 regulation of glycogen biosynthetic process
LOC100692238					None	None	None
LOC100693481					None	None	None
LOC100696116					None	None	None
LOC100698499					None	None	None
LOC100705186					None	None	None
LOC100705945					None	None	None
LOC100708205					None	None	None
LOC100709279					None	None	None
ADRA2B	151	symbol	H. sapiens	151	ADRA2B	adrenoceptor alpha 2B	GO:0032811 negative regulation of epinephrine secretion;GO:0035624 receptor transactivation;GO:0014060 regulation of epinephrine secretion
LOC102077865					None	None	None
LOC102081728					None	None	None
LOC106098411					None	None	None
LOC109194552					None	None	None
LOC109201613					None	None	None
LOC112841757					None	None	None
LOC102076283					None	None	None

### Sheet: Enrichment
GroupID	Category	Term	Description	LogP	Log(q-value)	Symbols	InTerm_InList
1_Summary	GO Biological Processes	GO:0043254	regulation of protein-containing complex assembly	-4.21697	-0.0021256	HSPA5,PFN1,PLCG2,MAPK8,SYNGR3,CRACD,ANKRD27,NLRC3,WASHC2C,FYN,ARHGAP44,CTC1,TSPAN5,GPHN,DPP10	15/-
1_Member	GO Biological Processes	GO:0043254	regulation of protein-containing complex assembly	-4.21697	-0.0021256	HSPA5,PFN1,PLCG2,MAPK8,SYNGR3,CRACD,ANKRD27,NLRC3,WASHC2C	9/438
1_Member	GO Biological Processes	GO:0051129	negative regulation of cellular component organization	-2.61891	0	FYN,HSPA5,PFN1,ARHGAP44,CRACD,CTC1,ANKRD27,NLRC3,WASHC2C	9/730
1_Member	GO Biological Processes	GO:0031333	negative regulation of protein-containing complex assembly	-2.57176	0	HSPA5,PFN1,ANKRD27,NLRC3	4/146
1_Member	GO Biological Processes	GO:0032456	endocytic recycling	-2.43986	0	ARHGAP44,ANKRD27,WASHC2C	3/78
1_Member	GO Biological Processes	GO:0051668	localization within membrane	-2.16713	0	HSPA5,ARHGAP44,TSPAN5,GPHN,DPP10,ANKRD27,WASHC2C	7/561
2_Summary	GO Biological Processes	GO:0050808	synapse organization	-3.97036	-0.0021256	FYN,GABRG3,GRM6,PFN1,SPOCK2,ARHGAP44,GPHN,HMCN2,GRIK2,GUCY2F,WHRN,ADCY8,DAG1	13/-
2_Member	GO Biological Processes	GO:0050808	synapse organization	-3.97036	-0.0021256	FYN,GABRG3,GRM6,PFN1,SPOCK2,ARHGAP44,GPHN,HMCN2	8/368
2_Member	GO Biological Processes	GO:0009581	detection of external stimulus	-3.64293	-0.0021256	FYN,GRIK2,GRM6,GUCY2F,WHRN	5/139
2_Member	GO Biological Processes	GO:0009582	detection of abiotic stimulus	-3.61416	-0.0021256	FYN,GRIK2,GRM6,GUCY2F,WHRN	5/141
2_Member	GO Biological Processes	GO:0034330	cell junction organization	-3.38802	-0.0021256	FYN,GABRG3,GRM6,PFN1,SPOCK2,ARHGAP44,GPHN,WHRN,HMCN2	9/566
2_Member	GO Biological Processes	GO:0007215	glutamate receptor signaling pathway	-3.01986	0	FYN,GRIK2,GRM6	3/49
2_Member	GO Biological Processes	GO:0050804	modulation of chemical synaptic transmission	-2.35144	0	ADCY8,DAG1,FYN,GRIK2,GRM6,PFN1,ARHGAP44	7/518
2_Member	GO Biological Processes	GO:0099177	regulation of trans-synaptic signaling	-2.34693	0	ADCY8,DAG1,FYN,GRIK2,GRM6,PFN1,ARHGAP44	7/519
3_Summary	GO Biological Processes	GO:0043647	inositol phosphate metabolic process	-3.65312	-0.0021256	PLCG2,INPP4B,PPIP5K1,ADCY8,DCTD,GMDS,GUCY2F,GPHN,ALDH18A1,SHMT2,ALOXE3,OSBPL9,OCA2	13/-
3_Member	GO Biological Processes	GO:0043647	inositol phosphate metabolic process	-3.65312	-0.0021256	PLCG2,INPP4B,PPIP5K1	3/30
3_Member	GO Biological Processes	GO:0090407	organophosphate biosynthetic process	-2.72702	0	ADCY8,DCTD,GMDS,GUCY2F,PLCG2,INPP4B,PPIP5K1,GPHN	8/569
3_Member	GO Biological Processes	GO:0044283	small molecule biosynthetic process	-2.60294	0	DCTD,PLCG2,ALDH18A1,SHMT2,PPIP5K1,ALOXE3,OSBPL9	7/466
3_Member	GO Biological Processes	GO:1901617	organic hydroxy compound biosynthetic process	-2.2917	0	OCA2,PLCG2,PPIP5K1,OSBPL9	4/175
3_Member	GO Biological Processes	GO:0019751	polyol metabolic process	-2.20087	0	PLCG2,INPP4B,PPIP5K1	3/95
3_Member	KEGG Pathway	hsa04070	Phosphatidylinositol signaling system	-2.16362	0	PLCG2,INPP4B,PPIP5K1	3/98
4_Summary	KEGG Pathway	hsa04072	Phospholipase D signaling pathway	-3.50346	-0.0021256	ADCY8,AVPR2,FYN,GRM6,PLCG2,TRIM25,PIAS2,HIPK2,NLRP12,NLRC3,CPNE4,MAPK8	12/-
4_Member	KEGG Pathway	hsa04072	Phospholipase D signaling pathway	-3.50346	-0.0021256	ADCY8,AVPR2,FYN,GRM6,PLCG2	5/149
4_Member	GO Biological Processes	GO:0051090	regulation of DNA-binding transcription factor activity	-3.40863	-0.0021256	ADCY8,PLCG2,TRIM25,PIAS2,HIPK2,NLRP12,NLRC3	7/338
4_Member	GO Biological Processes	GO:0071277	cellular response to calcium ion	-2.43986	0	ADCY8,PLCG2,CPNE4	3/78
4_Member	KEGG Pathway	hsa04750	Inflammatory mediator regulation of TRP channels	-2.15149	0	ADCY8,PLCG2,MAPK8	3/99
4_Member	GO Biological Processes	GO:0051091	positive regulation of DNA-binding transcription factor activity	-2.12808	0	ADCY8,PLCG2,TRIM25,HIPK2	4/195
5_Summary	WikiPathways	WP5406	13q12 12 copy number variation	-3.48963	-0.0021256	DAG1,DTNA,MAPK8,FYN,SUN1,WHRN,ATP1B2,NEBL,CASP7,ARHGAP44,DPP10,ADCY8	12/-
5_Member	WikiPathways	WP5406	13q12 12 copy number variation	-3.48963	-0.0021256	DAG1,DTNA,MAPK8	3/34
5_Member	GO Biological Processes	GO:0009612	response to mechanical stimulus	-2.71777	0	DAG1,FYN,MAPK8,SUN1,WHRN	5/223
5_Member	KEGG Pathway	hsa04820	Cytoskeleton in muscle cells	-2.64318	0	ATP1B2,DAG1,DTNA,NEBL,SUN1	5/232
5_Member	KEGG Pathway	hsa05416	Viral myocarditis	-2.57293	0	DAG1,DTNA,FYN	3/70
5_Member	WikiPathways	WP4298	Acute viral myocarditis	-2.33512	0	CASP7,DAG1,FYN	3/85
5_Member	GO Biological Processes	GO:1905475	regulation of protein localization to membrane	-2.1128	0	DAG1,FYN,ARHGAP44,DPP10	4/197
5_Member	KEGG Pathway	hsa05414	Dilated cardiomyopathy	-2.08143	0	ADCY8,DAG1,DTNA	3/105
6_Summary	GO Biological Processes	GO:0043243	positive regulation of protein-containing complex disassembly	-3.34546	-0.0021256	CRACD,FYCO1,WASHC2C,PFN1,PLCG2,MAPK8,DAG1,AMIGO1	8/-
6_Member	GO Biological Processes	GO:0043243	positive regulation of protein-containing complex disassembly	-3.34546	-0.0021256	CRACD,FYCO1,WASHC2C	3/38
6_Member	GO Biological Processes	GO:0030838	positive regulation of actin filament polymerization	-2.94457	0	PFN1,CRACD,WASHC2C	3/52
6_Member	GO Biological Processes	GO:0031334	positive regulation of protein-containing complex assembly	-2.87805	0	PFN1,PLCG2,MAPK8,CRACD,WASHC2C	5/205
6_Member	GO Biological Processes	GO:0044089	positive regulation of cellular component biogenesis	-2.37876	0	DAG1,PFN1,PLCG2,MAPK8,AMIGO1,CRACD,WASHC2C	7/512
6_Member	GO Biological Processes	GO:0032273	positive regulation of protein polymerization	-2.23944	0	PFN1,CRACD,WASHC2C	3/92
7_Summary	GO Biological Processes	GO:1901223	negative regulation of non-canonical NF-kappaB signal transduction	-3.27932	0	LITAF,NLRP12,NLRC3,DAG1,FYN,HSPA5,PIAS2,ARHGAP44,USP47,PLCG2,TRIM25	11/-
7_Member	GO Biological Processes	GO:1901223	negative regulation of non-canonical NF-kappaB signal transduction	-3.27932	0	LITAF,NLRP12,NLRC3	3/40
7_Member	GO Biological Processes	GO:1902532	negative regulation of intracellular signal transduction	-2.5952	0	DAG1,FYN,HSPA5,PIAS2,LITAF,ARHGAP44,USP47,NLRP12,NLRC3	9/736
7_Member	GO Biological Processes	GO:0043122	regulation of canonical NF-kappaB signal transduction	-2.17181	0	PLCG2,TRIM25,LITAF,NLRP12,NLRC3	5/300
7_Member	GO Biological Processes	GO:1901222	regulation of non-canonical NF-kappaB signal transduction	-2.05906	0	LITAF,NLRP12,NLRC3	3/107
8_Summary	WikiPathways	WP4148	Splicing factor NOVA regulated synaptic proteins	-3.21662	0	GRIK2,GPHN,SNW1,HIPK2,USP47	5/-
8_Member	WikiPathways	WP4148	Splicing factor NOVA regulated synaptic proteins	-3.21662	0	GRIK2,GPHN,SNW1	3/42
8_Member	GO Biological Processes	GO:0008630	intrinsic apoptotic signaling pathway in response to DNA damage	-2.47169	0	SNW1,HIPK2,USP47	3/76
9_Summary	GO Biological Processes	GO:1900225	regulation of NLRP3 inflammasome complex assembly	-3.18645	0	PLCG2,MAPK8,NLRC3,ADCY8,CASP7,DAG1,ABCB4,LITAF,SNW1,FYN,WIPF1,TRIM25,HSPA5,DAPK1,MMRN2,TAP2,NLRP12	17/-
9_Member	GO Biological Processes	GO:1900225	regulation of NLRP3 inflammasome complex assembly	-3.18645	0	PLCG2,MAPK8,NLRC3	3/43
9_Member	GO Biological Processes	GO:0141085	regulation of inflammasome-mediated signaling pathway	-3.04606	0	PLCG2,MAPK8,NLRC3	3/48
9_Member	GO Biological Processes	GO:0071396	cellular response to lipid	-2.83903	0	ADCY8,CASP7,DAG1,ABCB4,PLCG2,MAPK8,LITAF,SNW1	8/546
9_Member	GO Biological Processes	GO:0038093	Fc receptor signaling pathway	-2.78563	0	FYN,PLCG2,MAPK8	3/59
9_Member	Canonical Pathways	M7	PID FCER1 PATHWAY	-2.76459	0	FYN,MAPK8,WIPF1	3/60
9_Member	WikiPathways	WP3865	Novel intracellular components of RIG I like receptor pathway	-2.76459	0	MAPK8,TRIM25,SNW1	3/60
9_Member	KEGG Pathway	hsa04664	Fc epsilon RI signaling pathway	-2.59072	0	FYN,PLCG2,MAPK8	3/69
9_Member	WikiPathways	WP2034	Leptin signaling	-2.55542	0	FYN,PLCG2,MAPK8	3/71
9_Member	GO Biological Processes	GO:0071216	cellular response to biotic stimulus	-2.48896	0	CASP7,HSPA5,PLCG2,MAPK8,LITAF	5/252
9_Member	WikiPathways	WP23	B cell receptor signaling	-2.23944	0	FYN,PLCG2,MAPK8	3/92
9_Member	GO Biological Processes	GO:0002831	regulation of response to biotic stimulus	-2.10721	0	DAPK1,FYN,PLCG2,MAPK8,TRIM25,MMRN2,NLRC3	7/576
9_Member	KEGG Pathway	hsa05130	Pathogenic Escherichia coli infection	-2.06805	0	CASP7,FYN,MAPK8,WIPF1	4/203
9_Member	KEGG Pathway	hsa05169	Epstein-Barr virus infection	-2.06074	0	PLCG2,MAPK8,TAP2,SNW1	4/204
9_Member	GO Biological Processes	GO:0031349	positive regulation of defense response	-2.05802	0	FYN,PLCG2,MAPK8,TRIM25,MMRN2,NLRP12	6/449
9_Member	GO Biological Processes	GO:0071222	cellular response to lipopolysaccharide	-2.00377	0	CASP7,PLCG2,MAPK8,LITAF	4/212
10_Summary	WikiPathways	WP4861	Endoplasmic reticulum stress response in coronavirus infection	-3.10025	0	HSPA5,PPP1R3C,MAPK8	3/-
10_Member	WikiPathways	WP4861	Endoplasmic reticulum stress response in coronavirus infection	-3.10025	0	HSPA5,PPP1R3C,MAPK8	3/46
11_Summary	GO Biological Processes	GO:0070647	protein modification by small protein conjugation or removal	-2.99703	0	FYN,SHMT2,TRIM25,PIAS2,TRIM2,JADE2,USP47,RNF130,HACE1,RNF19B,HSPA5,TAP2	12/-
11_Member	GO Biological Processes	GO:0070647	protein modification by small protein conjugation or removal	-2.99703	0	FYN,SHMT2,TRIM25,PIAS2,TRIM2,JADE2,USP47,RNF130,HACE1,RNF19B	10/777
11_Member	GO Biological Processes	GO:0032446	protein modification by small protein conjugation	-2.30894	0	FYN,TRIM25,PIAS2,TRIM2,JADE2,RNF130,HACE1,RNF19B	8/667
11_Member	Reactome Gene Sets	R-HSA-983169	Class I MHC mediated antigen processing & presentation	-2.13073	0	HSPA5,TAP2,RNF130,HACE1,RNF19B	5/307
11_Member	GO Biological Processes	GO:0016567	protein ubiquitination	-2.05696	0	FYN,TRIM25,TRIM2,JADE2,RNF130,HACE1,RNF19B	7/589
12_Summary	GO Biological Processes	GO:0060322	head development	-2.92254	0	ATP1B2,AVPR2,FYN,HSPA5,SYNGR3,SUN1,WHRN,ANKRD11,AMIGO1,MATCAP1,ANKRD27,DPP10,GRM6	13/-
12_Member	GO Biological Processes	GO:0060322	head development	-2.92254	0	ATP1B2,AVPR2,FYN,HSPA5,SYNGR3,SUN1,WHRN,ANKRD11,AMIGO1,MATCAP1	10/795
12_Member	GO Biological Processes	GO:0007420	brain development	-2.56013	0	ATP1B2,AVPR2,FYN,HSPA5,SYNGR3,SUN1,WHRN,AMIGO1,MATCAP1	9/745
12_Member	GO Biological Processes	GO:0010976	positive regulation of neuron projection development	-2.38185	0	ATP1B2,FYN,AMIGO1,ANKRD27	4/165
12_Member	GO Biological Processes	GO:1901379	regulation of potassium ion transmembrane transport	-2.29309	0	ATP1B2,AMIGO1,DPP10	3/88
12_Member	GO Biological Processes	GO:1904062	regulation of monoatomic cation transmembrane transport	-2.10778	0	ATP1B2,FYN,GRM6,AMIGO1,DPP10	5/311
12_Member	GO Biological Processes	GO:0043266	regulation of potassium ion transport	-2.08143	0	ATP1B2,AMIGO1,DPP10	3/105
13_Summary	Reactome Gene Sets	R-HSA-109582	Hemostasis	-2.89476	0	ADRA2B,ATP1B2,DOCK3,HSPA5,KIF11,PFN1,PLCG2,MERTK,AVPR2	9/-
13_Member	Reactome Gene Sets	R-HSA-109582	Hemostasis	-2.89476	0	ADRA2B,ATP1B2,DOCK3,HSPA5,KIF11,PFN1,PLCG2,MERTK	8/535
13_Member	GO Biological Processes	GO:0007599	hemostasis	-2.12808	0	ADRA2B,AVPR2,PLCG2,MERTK	4/195
13_Member	GO Biological Processes	GO:0030168	platelet activation	-2.11588	0	ADRA2B,PLCG2,MERTK	3/102
14_Summary	GO Biological Processes	GO:0050953	sensory perception of light stimulus	-2.69252	0	GRM6,GUCY2F,WHRN,WDR36,CRYGN,CASP7,MAPK8,USP47	8/-
14_Member	GO Biological Processes	GO:0050953	sensory perception of light stimulus	-2.69252	0	GRM6,GUCY2F,WHRN,WDR36,CRYGN	5/226
14_Member	GO Biological Processes	GO:0009416	response to light stimulus	-2.05744	0	CASP7,GRM6,GUCY2F,MAPK8,USP47	5/320
15_Summary	KEGG Pathway	hsa04918	Thyroid hormone synthesis	-2.48794	0	ADCY8,ATP1B2,HSPA5,GABRG3,GPHN,ABCB4,DMBT1	7/-
15_Member	KEGG Pathway	hsa04918	Thyroid hormone synthesis	-2.48794	0	ADCY8,ATP1B2,HSPA5	3/75
15_Member	KEGG Pathway	hsa04727	GABAergic synapse	-2.27943	0	ADCY8,GABRG3,GPHN	3/89
15_Member	KEGG Pathway	hsa04976	Bile secretion	-2.26593	0	ADCY8,ATP1B2,ABCB4	3/90
15_Member	KEGG Pathway	hsa04970	Salivary secretion	-2.17589	0	ADCY8,ATP1B2,DMBT1	3/97
16_Summary	GO Biological Processes	GO:0031589	cell-substrate adhesion	-2.21551	0	ATP1B2,DAG1,MERTK,FREM1	4/-
16_Member	GO Biological Processes	GO:0031589	cell-substrate adhesion	-2.21551	0	ATP1B2,DAG1,MERTK,FREM1	4/184
17_Summary	GO Biological Processes	GO:0048525	negative regulation of viral process	-2.21357	0	TRIM25,TMEFF1,FAM111A	3/-
17_Member	GO Biological Processes	GO:0048525	negative regulation of viral process	-2.21357	0	TRIM25,TMEFF1,FAM111A	3/94
18_Summary	WikiPathways	WP3888	VEGFA VEGFR2 signaling	-2.13602	0	FYN,PFN1,MAPK8,SMARCA2,INPP4B,MMRN2	6/-
18_Member	WikiPathways	WP3888	VEGFA VEGFR2 signaling	-2.13602	0	FYN,PFN1,MAPK8,SMARCA2,INPP4B,MMRN2	6/432
19_Summary	GO Biological Processes	GO:0052548	regulation of endopeptidase activity	-2.13579	0	DAPK1,SPOCK2,USP47,NLRP12	4/-
19_Member	GO Biological Processes	GO:0052548	regulation of endopeptidase activity	-2.13579	0	DAPK1,SPOCK2,USP47,NLRP12	4/194
20_Summary	GO Biological Processes	GO:0010389	regulation of G2/M transition of mitotic cell cycle	-2.03716	0	USP47,RINT1,CTC1	3/-
20_Member	GO Biological Processes	GO:0010389	regulation of G2/M transition of mitotic cell cycle	-2.03716	0	USP47,RINT1,CTC1	3/109
