## Supplemental Table SA for "Genomic differentiation of the black-chinned tilapia (*Sarotherodon melanotheron*) along a fresh-to-hypersaline water gradient"

### Sheet: Data
Sample	Number of reads	Internal ID	Population	Call rate (%)	Geography/basin	Salinity rainy season (‰)	Salinity dry season (‰)	Temperature rainy season (°C)	Temperature dry season (°C)
SM1	3352869	SK6_1_06_M	Kaolack	96.8	Saloum	28	100	28	26
SM2	3494906	SK6_2_06_F	Kaolack	98.0	Saloum	28	100	28	26
SM3	2937280	SK6_3_06_F	Kaolack	96.6	Saloum	28	100	28	26
SM4	3359178	SK6_4_06_M	Kaolack	97.5	Saloum	28	100	28	26
SM5	4924283	SK6_5_06_F	Kaolack	98.1	Saloum	28	100	28	26
SM6	3481610	SK6_8_06_F	Kaolack	98.3	Saloum	28	100	28	26
SM7	3472009	SK6_9_06_M	Kaolack	97.6	Saloum	28	100	28	26
SM8	1735599	SK6_11_06_M	Kaolack	97.6	Saloum	28	100	28	26
SM9	3047389	SK6_12_06_F	Kaolack	97.4	Saloum	28	100	28	26
SM10	2802627	SK6_18_06_M	Kaolack	95.6	Saloum	28	100	28	26
SM11	3339245	SK7_2_06_F	Kaolack	98.2	Saloum	28	100	28	26
SM12	4329808	SK7_3_06_F	Kaolack	96.0	Saloum	28	100	28	26
SM13	3135737	SK7_5_06_F	Kaolack	97.2	Saloum	28	100	28	26
SM15	3685293	SK7_10_06_M	Kaolack	96.7	Saloum	28	100	28	26
SM16	3625454	SK7_16_06_M	Kaolack	97.4	Saloum	28	100	28	26
SM17	2485879	SF8_2_06_F	Foundiougne	98.1	Saloum	32	60	31	28
SM18	3615580	SF8_3_06_M	Foundiougne	97.2	Saloum	32	60	31	28
SM20	3464614	SF8_6_06_M	Foundiougne	98.4	Saloum	32	60	31	28
SM24	3832580	SF8_11_06_M	Foundiougne	97.5	Saloum	32	60	31	28
SM25	3500159	SF8_12_06_F	Foundiougne	95.4	Saloum	32	60	31	28
SM26	3580706	SF8_18_06_M	Foundiougne	98.2	Saloum	32	60	31	28
SM27	3885948	SF9_1_06_F	Foundiougne	96.8	Saloum	32	60	31	28
SM30	4262377	SF9_5_06_M	Foundiougne	97.3	Saloum	32	60	31	28
SM32	3179067	SF9_12_06_M	Foundiougne	97.2	Saloum	32	60	31	28
SM33	3349591	SF9_13_06_F	Foundiougne	96.6	Saloum	32	60	31	28
SM34	4334159	SF9_14_06_M	Foundiougne	97.4	Saloum	32	60	31	28
SM37	3884764	SM3_5_06_F	Missirah	95.2	Saloum	37	40	31	28
SM38	5272388	SM3_7_06_M	Missirah	96.0	Saloum	37	40	31	28
SM39	365694	SM3_11_06_F	Missirah	-	Saloum	37	40	31	28
SM41	3556931	SM3_14_06_M	Missirah	98.0	Saloum	37	40	31	28
SM42	4496195	SM3_19_06_M	Missirah	98.5	Saloum	37	40	31	28
SM43	4216855	SM4_1_06_F	Missirah	95.7	Saloum	37	40	31	28
SM44	3940311	SM4_2_06_F	Missirah	97.7	Saloum	37	40	31	28
SM45	3821164	SM4_3_06_M	Missirah	98.3	Saloum	37	40	31	28
SM46	5116774	SM4_4_06_M	Missirah	98.8	Saloum	37	40	31	28
SM47	2798033	SM4_5_06_F	Missirah	96.3	Saloum	37	40	31	28
SM48	4121233	SM4_9_06_F	Missirah	97.0	Saloum	37	40	31	28
SM49	4653391	SM4_10_06_F	Missirah	98.2	Saloum	37	40	31	28
SM50	4296293	SM4_18_06_M	Missirah	96.8	Saloum	37	40	31	28
SM51	3616228	GB6_2_06_M	Balingho	97.2	Gambia	0	24	30	29
SM52	3930905	GB6_3_06_M	Balingho	96.2	Gambia	0	24	30	29
SM53	5291007	GB6_4_06_M	Balingho	95.8	Gambia	0	24	30	29
SM54	4525262	GB6_6_06_M	Balingho	96.2	Gambia	0	24	30	29
SM55	2473757	GB6_9_06_F	Balingho	95.2	Gambia	0	24	30	29
SM56	3891503	GB6_10_06_F	Balingho	96.5	Gambia	0	24	30	29
SM57	2853111	GB6_11_06_F	Balingho	97.9	Gambia	0	24	30	29
SM58	3767670	GB6_12_06_F	Balingho	96.3	Gambia	0	24	30	29
SM59	3269684	GB7_4_06_F	Balingho	95.5	Gambia	0	24	30	29
SM60	3651183	GB7_6_06_M	Balingho	95.8	Gambia	0	24	30	29
SM61	4768945	GB7_11_06_F	Balingho	96.8	Gambia	0	24	30	29
SM62	3973101	GB7_12_06_F	Balingho	95.3	Gambia	0	24	30	29
SM63	3474552	GB7_13_06_M	Balingho	95.4	Gambia	0	24	30	29
SM64	3591207	GB7_14_06_F	Balingho	97.0	Gambia	0	24	30	29
SM97	2541694	BH3_06_06_M	Hann Bay	97.1	Hann	37	37	32.5	28
SM98	4225544	BH3_07_06_F	Hann Bay	97.4	Hann	37	37	32.5	28
SM100	2889509	BH3_09_06_M	Hann Bay	96.6	Hann	37	37	32.5	28
SM101	3341589	BH3_10_06_M	Hann Bay	96.5	Hann	37	37	32.5	28
SM102	3689259	BH3_11_06_M	Hann Bay	98.2	Hann	37	37	32.5	28
SM103	3417464	BH3_12_06_M	Hann Bay	97.8	Hann	37	37	32.5	28
SM104	3963191	BH3_13_06_F	Hann Bay	97.0	Hann	37	37	32.5	28
SM106	2891072	BH3_15_06_F	Hann Bay	96.8	Hann	37	37	32.5	28
SM107	3317558	BH4_01_06_M	Hann Bay	96.7	Hann	37	37	32.5	28
SM108	3444736	BH4_02_06_M	Hann Bay	96.5	Hann	37	37	32.5	28
SM109	3782078	BH4_04_06_F	Hann Bay	97.4	Hann	37	37	32.5	28
SM110	3556891	BH4_07_06_M	Hann Bay	95.8	Hann	37	37	32.5	28
SM111	3789565	BH4_09_06_F	Hann Bay	98.0	Hann	37	37	32.5	28
SM112	2971242	BH4_11_06_F	Hann Bay	95.8	Hann	37	37	32.5	28
SM114	4199037	BH4_14_06_F	Hann Bay	98.8	Hann	37	37	32.5	28
SM115	3216816	LG3_01_06_F	Guiers Lake	96.3	Guiers	0	0	32	28
SM116	3014650	LG3_02_06_F	Guiers Lake	97.4	Guiers	0	0	32	28
SM117	3532846	LG3_03_06_F	Guiers Lake	99.0	Guiers	0	0	32	28
SM118	2194379	LG3_05_06_F	Guiers Lake	98.2	Guiers	0	0	32	28
SM120	3133357	LG3_07_06_M	Guiers Lake	98.3	Guiers	0	0	32	28
SM121	1998063	LG3_08_06_F	Guiers Lake	96.8	Guiers	0	0	32	28
SM122	2412079	LG3_09_06_F	Guiers Lake	97.8	Guiers	0	0	32	28
SM123	3602076	LG3_11_06_M	Guiers Lake	98.2	Guiers	0	0	32	28
SM124	3017618	LG4_01_06_M	Guiers Lake	97.8	Guiers	0	0	32	28
SM125	3057035	LG4_02_06_M	Guiers Lake	98.0	Guiers	0	0	32	28
SM127	392045	LG4_05_06_M	Guiers Lake	-	Guiers	0	0	32	28
SM128	2978922	LG4_07_06_M	Guiers Lake	98.6	Guiers	0	0	32	28
SM129	1891695	LG4_08_06_F	Guiers Lake	96.2	Guiers	0	0	32	28
SM130	2621065	LG4_09_06_M	Guiers Lake	97.9	Guiers	0	0	32	28
SM131	1565266	LG4_10_06_M	Guiers Lake	96.8	Guiers	0	0	32	28
SM133	569638	LG4_13_06_F	Guiers Lake	-	Guiers	0	0	32	28
