## Supplemental Table S2 for "Genomic differentiation of the black-chinned tilapia (*Sarotherodon melanotheron*) along a fresh-to-hypersaline water gradient"

### Sheet: GeneInfo_PCA
Chromosome (linkage group/LG)	Ensembl Gene ID	Symbol	Gene name [Source, Accession] or Type (lncRNA, pseudogene, miRNA)	Entrez	Gene Type	Position (Mbp)
LG1	ENSONIG00000015601	KIAA0895L (aka MATCAP1)	KIAA0895 like (Microtubule Associated Tyrosine Carboxypeptidase 1)[Source:NCBI gene;Acc:100694626]	100694626	protein_coding	0.21108
LG1	ENSONIG00000027302	ADRA2	Alpha-2Db adrenergic receptor [Source:NCBI gene;Acc:100712311]	100712311	protein_coding	0.974289
LG1	ENSONIG00000007022	PPIP5K1A	Diphosphoinositol pentakisphosphate kinase 1 [Source:NCBI gene;Acc:100708568]	100708568	protein_coding	1.09524
LG1	ENSONIG00000005821	TMEM138	Transmembrane protein 138 [Source:HGNC Symbol;Acc:HGNC:26944]	NA	protein_coding	10.393108
LG1	ENSONIG00000005817	CFAP70	Cilia and flagella associated protein 70 [Source:ZFIN;Acc:ZDB-GENE-091204-50]	NA	protein_coding	10.395749
LG1	ENSONIG00000003018	ANKRD11	Ankyrin repeat domain 11 [Source:NCBI gene;Acc:100707014]	100707014	protein_coding	17.74224
LG1	ENSONIG00000002682	CD276	CD276 molecule [Source:NCBI gene;Acc:100706174]	100706174	protein_coding	29.256487
LG2	ENSONIG00000031559			NA	protein_coding	0.664857
LG2	ENSONIG00000005326	MACROD1	Mono-ADP ribosylhydrolase 1 [Source:NCBI gene;Acc:100703609]	100703609	protein_coding	20.729581
LG2	ENSONIG00000000108	RNF130	Ring finger protein 130 [Source:NCBI gene;Acc:100709113]	100709113	protein_coding	36.234074
LG3	ENSONIG00000019846	FOCAD	Focadhesin [Source:NCBI gene;Acc:100711980]	100711980	protein_coding	0.075734
LG3	ENSONIG00000014520	TSPAN5	Tetraspanin-5 [Source:NCBI gene;Acc:100711712]	100711712	protein_coding	0.207212
LG3	ENSONIG00000043189			NA		0.217702
LG3	ENSONIG00000019862	FREM1A	FRAS1 related extracellular matrix 1 [Source:NCBI gene;Acc:100690162]	100690162	protein_coding	0.221714
LG3	ENSONIG00000038100			NA		1.832258
LG3	ENSONIG00000029309			NA		2.325745
LG3	ENSONIG00000008754	ETNPPL	Ethanolamine-phosphate phospho-lyase [Source:NCBI gene;Acc:100692124]	100692124	protein_coding	11.561635
LG3	ENSONIG00000037519	OSTC	Oligosaccharyltransferase complex non-catalytic subunit [Source:NCBI gene;Acc:100691317]	100691317	protein_coding	11.57062
LG3	ENSONIG00000009244			NA		17.732372
LG3	ENSONIG00000039305	USP47	Ubiquitin carboxyl-terminal hydrolase 47 [Source:NCBI gene;Acc:102081408]	102081408	protein_coding	20.133677
LG3	ENSONIG00000043202	RNF19B	E3 ubiquitin-protein ligase RNF19B [Source:NCBI gene;Acc:100706623]	100706623	protein_coding	20.139302
LG3	ENSONIG00000030461	LOC102081728	Uncharacterized LOC102081728 [Source:NCBI gene;Acc:102081728]	102081728	protein_coding	20.188592
LG3	ENSONIG00000036026	PTGR1	Prostaglandin reductase 1 [Source:NCBI gene;Acc:100702902]	100702902	protein_coding	22.080128
LG3	ENSONIG00000032177	PTGR1	Prostaglandin reductase 1 [Source:NCBI gene;Acc:100692265]	100692265	protein_coding	22.135537
LG3	ENSONIG00000035216			NA		22.142498
LG3	ENSONIG00000027142		Pseudogene	NA	pseudogene	22.146031
LG3	ENSONIG00000038947	TCHH	Trichohyalin [Source:NCBI gene;Acc:100705600]	100705600	protein_coding	22.602251
LG3	ENSONIG00000020874	LOC106098411	Interferon-induced very large GTPase 1-like [Source:NCBI gene;Acc:106098411]	102076014	protein_coding	23.644106
LG3	ENSONIG00000012525	TRIM25	E3 ubiquitin/ISG15 ligase TRIM25 [Source:NCBI gene;Acc:100702150]	100702150	protein_coding	29.013906
LG3	ENSONIG00000031235			NA		30.133754
LG3	ENSONIG00000006325	LOC100709279	Mamu class II histocompatibility antigen, DR alpha chain-like [Source:NCBI gene;Acc:100709279]	100709279	protein_coding	35.257153
LG3	ENSONIG00000041925	LOC100708205	H-2 class II histocompatibility antigen, E-S beta chain [Source:NCBI gene;Acc:100708205]	100708205	protein_coding	35.261137
LG3	ENSONIG00000029955		lncRNA	NA	lncRNA	36.20216O
LG3	ENSONIG00000032144			NA		38.608088
LG3	ENSONIG00000011683	INPP4B	Type II inositol 3,4-bisphosphate 4-phosphatase [Source:NCBI gene;Acc:100702844]	100702844	protein_coding	41.435391
LG3	ENSONIG00000034262		lncRNA	NA	lncRNA	42.470061
LG3	ENSONIG00000037019		lncRNA	NA	lncRNA	43.313813
LG3	ENSONIG00000035148			NA		46.80619
LG3	ENSONIG00000030404	FAM111A	Protein FAM111A-like [Source:NCBI gene;Acc:102077867]	102077867	protein_coding	47.196546
LG3	ENSONIG00000041899		lncRNA	NA	lncRNA	49.804307
LG3	ENSONIG00000033190		lncRNA	NA	lncRNA	49.807004
LG3	ENSONIG00000043145			NA		49.814888
LG3	ENSONIG00000039073			NA		54.502909
LG3	ENSONIG00000008156			NA		56.12414O
LG3	ENSONIG00000034353			NA		56.862087
LG3	ENSONIG00000033554			NA		60.054065
LG3	ENSONIG00000034403			NA		60.591086
LG3	ENSONIG00000032974			NA		62.215356
LG3	ENSONIG00000029723	HMCN2	Hemicentin-2 [Source:NCBI gene;Acc:102077300]	102077300	protein_coding	62.471001
LG3	ENSONIG00000039485			NA		63.434467
LG3	ENSONIG00000040732			NA		63.488249
LG3	ENSONIG00000007923			NA		63.724418
LG3	ENSONIG00000016974			NA		63.769006
LG3	ENSONIG00000001863			NA		64.13596
LG3	ENSONIG00000031064			NA		64.905449
LG3	ENSONIG00000038286			NA		68.325771
LG3	ENSONIG00000037489			NA		68.332926
LG3	ENSONIG00000029623			NA		69.046587
LG3	ENSONIG00000001840	NLRP12	NACHT, LRR and PYD domains-containing protein 12-like [Source:NCBI gene;Acc:109201465]	109201465	protein_coding	71.262047
LG3	ENSONIG00000029553			NA		71.891564
LG3	ENSONIG00000029541	ZNF98	Zinc finger protein 98-like [Source:NCBI gene;Acc:112846525]	112846525	protein_coding	72.693273
LG3	ENSONIG00000039087	Oni-mir-10547a-2	Oni-mir-10547a [Source:miRBase;Acc:MI0035491]	NA	miRNA	72.81996O
LG3	ENSONIG00000035450			NA		72.827685
LG3	ENSONIG00000038828	PFN1	Profilin-1 [Source:NCBI gene;Acc:100700117]	100700117	protein_coding	79.645926
LG3	ENSONIG00000041789			NA		80.273282
LG3	ENSONIG00000009126			NA		80.325373
LG3	ENSONIG00000039885			NA		80.355998
LG3	ENSONIG00000009115			NA		80.567072
LG3	ENSONIG00000033967	NLRP12	NACHT, LRR and PYD domains-containing protein 12 [Source:NCBI gene;Acc:100698992]	100698992	protein_coding	81.647166
LG3	ENSONIG00000036807			NA		81.658508
LG3	ENSONIG00000007445	LOC100692238	H-2 class II histocompatibility antigen, E-S beta chain [Source:NCBI gene;Acc:100692238]	100692238	protein_coding	81.960224
LG3	ENSONIG00000040574	LOC112841757	RLA class II histocompatibility antigen, DP alpha-1 chain-like [Source:NCBI gene;Acc:112841757]	112841757	protein_coding	82.092413
LG3	ENSONIG00000033493	HSPA5	Heat shock protein 5 [Source:NCBI gene;Acc:378848]	NA		82.461168
LG3	ENSONIG00000031086			NA		82.806005
LG3	ENSONIG00000039333			NA		83.941163
LG3	ENSONIG00000030429			NA		86.649827
LG3	ENSONIG00000007449	LOC109201613	H-2 class II histocompatibility antigen, E-S beta chain [Source:NCBI gene;Acc:109201613]	109201613	protein_coding	87.345718
LG3	ENSONIG00000012450			NA		87.35362
LG4	ENSONIG00000039770			NA		11.195755
LG4	ENSONIG00000032010			NA		11.209391
LG4	ENSONIG00000015653	DRG2	Developmentally regulated GTP binding protein 2 [Source:NCBI gene;Acc:100704284]	100704284	protein_coding	11.853145
LG4	ENSONIG00000015655	SYNGR3	Synaptogyrin 3 [Source:NCBI gene;Acc:100704997]	100704997	protein_coding	11.859702
LG4	ENSONIG00000029933	LITAF	Lipopolysaccharide-induced tumor necrosis factor-alpha factor homolog [Source:NCBI gene;Acc:100709546]	100709546	protein_coding	11.996505
LG4	ENSONIG00000043141			NA		14.867361
LG4	ENSONIG00000032899			NA		15.012647
LG4	ENSONIG00000040926			NA		15.018793
LG4	ENSONIG00000035242			NA		15.020863
LG4	ENSONIG00000002102	LOC100696116	Beta-galactoside-binding lectin [Source:NCBI gene;Acc:100710604]	100695855	protein_coding	16.249039
LG4	ENSONIG00000017115	SUN1	SUN domain-containing protein 1 [Source:NCBI gene;Acc:100710707]	100710707	protein_coding	19.333556
LG4	ENSONIG00000041748	LOC100698499	Immunoglobulin lambda-1 light chain-like [Source:NCBI gene;Acc:100698499]	100698499	protein_coding	21.551911
LG4	ENSONIG00000029884			NA		21.565153
LG4	ENSONIG00000030109	LOC109194552	Immunoglobulin lambda-1 light chain [Source:NCBI gene;Acc:109194552]	100692545	protein_coding	21.622946
LG4	ENSONIG00000041299			NA		21.661155
LG4	ENSONIG00000029604			NA		21.692728
LG4	ENSONIG00000038338			NA		21.713194
LG4	ENSONIG00000039971			NA		21.725405
LG4	ENSONIG00000000757	FAM117A	Family with sequence similarity 117 member A [Source:NCBI gene;Acc:102079493]	102079493	protein_coding	28.791065
LG4	ENSONIG00000000748	RUNDC3A	RUN domain-containing protein 3A [Source:NCBI gene;Acc:100703962]	100703962	protein_coding	28.799604
LG4	ENSONIG00000009415	CAPN15	Calpain 15 [Source:HGNC Symbol;Acc:HGNC:11182]	NA	protein_coding	33.449778
LG5	ENSONIG00000018551	DAG1	Dystroglycan 1 [Source:NCBI gene;Acc:100706865]	100706865	protein_coding	2.433299
LG5	ENSONIG00000004468	DOCK3	Dedicator of cytokinesis 3 [Source:ZFIN;Acc:ZDB-GENE-100624-1]	NA	protein_coding	3.552722
LG5	ENSONIG00000005123	SHMT2	Serine hydroxymethyltransferase, mitochondrial [Source:NCBI gene;Acc:100690586]	100690586	protein_coding	5.728004
LG5	ENSONIG00000018956	AMIGO1	Amphoterin-induced protein 1 [Source:NCBI gene;Acc:100691876]	100691876	protein_coding	21.964126
LG5	ENSONIG00000020285	GRM6B	Glutamate receptor, metabotropic 6b [Source:ZFIN;Acc:ZDB-GENE-021120-2]	NA	protein_coding	31.392891
LG6	ENSONIG00000024634		lncRNA	NA	lncRNA	1.473408
LG6	ENSONIG00000027828			NA		3.979701
LG6	ENSONIG00000010212	TRIM2A	Tripartite motif containing 2a [Source:ZFIN;Acc:ZDB-GENE-050327-99]	NA	protein_coding	13.863834
LG7	ENSONIG00000010635	ANKRD27	Ankyrin repeat domain 27 [Source:NCBI gene;Acc:100694029]	100694029	protein_coding	1.437912
LG7	ENSONIG00000010709	zgc:56622	zgc:56622 [Source:ZFIN;Acc:ZDB-GENE-030131-4758]	100696953	protein_coding	2.79611
LG7	ENSONIG00000010726	PLCG2	Phospholipase C, gamma 2 [Source:ZFIN;Acc:ZDB-GENE-030131-9532]	NA	protein_coding	2.822931
LG7	ENSONIG00000010723	MEAK7	MTOR associated protein, eak-7 homolog [Source:NCBI gene;Acc:561678]	NA	protein_coding	2.841018
LG7	ENSONIG00000015348	SBNO1	Strawberry notch homolog 1 [Source:NCBI gene;Acc:100691483]	100691483	protein_coding	11.473203
LG7	ENSONIG00000012938	WHRNA	Whirlin a [Source:ZFIN;Acc:ZDB-GENE-091118-27]	NA	protein_coding	30.51509
LG7	ENSONIG00000012551	WDR36	WD repeat domain 36 [Source:NCBI gene;Acc:100700802]	100700802	protein_coding	35.258983
LG7	ENSONIG00000033359		lncRNA	NA	lncRNA	36.079368
LG7	ENSONIG00000003909	ASZ1	Ankyrin repeat, SAM and basic leucine zipper domain containing 1 [Source:NCBI gene;Acc:100697265]	100697265	protein_coding	41.115817
LG7	ENSONIG00000010383	HIPK2	Homeodomain interacting protein kinase 2 [Source:ZFIN;Acc:ZDB-GENE-031125-4]	NA	protein_coding	61.123923
LG8	ENSONIG00000032659	SLC16A5A	Solute carrier family 16 member 5a [Source:ZFIN;Acc:ZDB-GENE-121108-4]	NA	protein_coding	4.970543
LG8	ENSONIG00000018168	TAP2	Antigen peptide transporter 2 [Source:NCBI gene;Acc:100698679]	100698679	protein_coding	4.986155
LG8	ENSONIG00000018187	ARHGAP44	Rho GTPase activating protein 44 [Source:ZFIN;Acc:ZDB-GENE-120206-2]	NA	protein_coding	5.071338
LG8	ENSONIG00000016363	CASP7	Caspase 7 [Source:NCBI gene;Acc:100708873]	100708873	protein_coding	14.276059
LG8	ENSONIG00000019745	MAPK8B	Mitogen-activated protein kinase 8 [Source:NCBI gene;Acc:100702235]	100702235	protein_coding	21.983026
LG9	ENSONIG00000017346	CRYGN2	Gamma-crystallin N-B [Source:NCBI gene;Acc:100709554]	100709554	protein_coding	3.686818
LG9	ENSONIG00000032002	NLRP12	NOD-Like Receptor Family Pyrin Domain Containing 12 aka NACHT, LRR and PYD domains-containing protein 12 [Source:NCBI gene;Acc:100711341]	100711341	protein_coding	3.856743
LG9	ENSONIG00000016495			NA		4.098968
LG9	ENSONIG00000041997		lncRNA	NA	lncRNA	4.103796
LG9	ENSONIG00000039865	GIMAP6	GTPase IMAP family member 6 [Source:NCBI gene;Acc:100707496]	100707496	protein_coding	4.119722
LG9	ENSONIG00000005035	GIMAP7	GTPase IMAP family member 7-like [Source:NCBI gene;Acc:100707234]	100707234	protein_coding	4.120459
LG9	ENSONIG00000005033	IAN9	Immune-associated nucleotide-binding protein 9-like [Source:NCBI gene;Acc:100708033]	100708033	protein_coding	4.139889
LG9	ENSONIG00000016493	GIMAP7	GTPase IMAP family member 7-like [Source:NCBI gene;Acc:112841629]	100707765	protein_coding	4.141611
LG9	ENSONIG00000027584	NEBL	Nebulette [Source:NCBI gene;Acc:100707579]	100707579	protein_coding	4.836876
LG9	ENSONIG00000027630			NA		6.347435
LG10	ENSONIG00000017275	JADE2	Jade family PHD finger 2 [Source:ZFIN;Acc:ZDB-GENE-120215-66]	NA	protein_coding	22.90705
LG10	ENSONIG00000030223	GIMAP7	GTPase IMAP family member 7 [Source:NCBI gene;Acc:102078965]	102078965	protein_coding	33.337557
LG11	ENSONIG00000016534	GRIK2	Glutamate ionotropic receptor kainate type subunit 2 [Source:HGNC Symbol;Acc:HGNC:4580]	NA	protein_coding	0.621896
LG11	ENSONIG00000016512	HACE1	HECT domain and ankyrin repeat containing E3 ubiquitin protein ligase 1 [Source:NCBI gene;Acc:572430]	NA	protein_coding	1.425965
LG11	ENSONIG00000016440	LAPTM4B	Lysosomal protein transmembrane 4 beta [Source:NCBI gene;Acc:100694834]	100694834	protein_coding	6.437403
LG11	ENSONIG00000006138	ABCB4	ATP Binding Cassette Subfamily B Member 4 [Source:NCBI gene;Acc:100534453]	100534453	protein_coding	20.302389
LG11	ENSONIG00000006171	DBF4	DBF4 zinc finger [Source:NCBI gene;Acc:100699585]	100699585	protein_coding	20.329267
LG11	ENSONIG00000002061	CPNE4	Copine-4 [Source:NCBI gene;Acc:100710070]	100710070	protein_coding	37.13861
LG12	ENSONIG00000013927	PIAS2	Protein inhibitor of activated STAT, 2 [Source:ZFIN;Acc:ZDB-GENE-060424-1]	NA	protein_coding	0.836762
LG12	ENSONIG00000027476		lncRNA	NA	lncRNA	2.3682OO
LG12	ENSONIG00000026833		lncRNA	NA	lncRNA	2.379052
LG12	ENSONIG00000010640	GINS4	GINS complex subunit 4 [Source:NCBI gene;Acc:100691630]	100691630	protein_coding	13.067046
LG12	ENSONIG00000010638	PPP1R3C2B	Protein phosphatase 1 regulatory subunit 3C2, duplicate b [Source:ZFIN;Acc:ZDB-GENE-040426-2219]	NA	protein_coding	13.072318
LG12	ENSONIG00000041471	PHYHIP	Phytanoyl-CoA 2-hydroxylase interacting protein [Source:HGNC Symbol;Acc:HGNC:16865]	NA	protein_coding	13.074577
LG12	ENSONIG00000014163	SMARCA2	Global transcription activator SNF2L2 [Source:NCBI gene;Acc:100699288]	100699288	protein_coding	35.566294
LG12	ENSONIG00000014229	DAPK1	Death associated protein kinase 1 [Source:NCBI gene;Acc:100700091]	100700091	protein_coding	35.936991
LG13	ENSONIG00000037710	LOC100705186	Uncharacterized LOC100705186 [Source:NCBI gene;Acc:100705186]	100705186	protein_coding	1.108009
LG13	ENSONIG00000029618			NA		1.113946
LG13	ENSONIG00000025877			NA		1.134581
LG13	ENSONIG00000015470	SLC22A15	Solute carrier family 22 member 15 [Source:ZFIN;Acc:ZDB-GENE-070928-5]	NA	protein_coding	1.142482
LG13	ENSONIG00000028760			NA		1.159535
LG13	ENSONIG00000015463	KIF11	Kinesin family member 11 [Source:NCBI gene;Acc:100712417]	100712417	protein_coding	1.164477
LG13	ENSONIG00000038109	MMRN2A	Multimerin 2a [Source:ZFIN;Acc:ZDB-GENE-080424-3]	NA	protein_coding	1.83231
LG13	ENSONIG00000039841	LOC102077865	uncharacterized LOC102077865 [Source:NCBI gene;Acc:102077865]	102077865	protein_coding	3.274376
LG13	ENSONIG00000030066	LOC102076283	Uncharacterized LOC102076283 [Source:NCBI gene;Acc:102076283]	102076283	protein_coding	5.728856
LG13	ENSONIG00000001313	WIPF1	WAS/WASL interacting protein family member 1 [Source:NCBI gene;Acc:100710638]	100710638	protein_coding	7.089587
LG13	ENSONIG00000018505	SPOCK2	Testican-2 [Source:NCBI gene;Acc:100699682]	100699682	protein_coding	16.718193
LG13	ENSONIG00000018370	WASHC2	WASH complex subunit 2 [Source:NCBI gene;Acc:100707740]	100707740	protein_coding	17.59647
LG13	ENSONIG00000009883	MERTKA	Tyrosine-protein kinase Mer [Source:NCBI gene;Acc:100705478]	100705478	protein_coding	21.808327
LG13	ENSONIG00000028333	si:ch1073-266p11.2	si:ch1073-266p11.2 [Source:ZFIN;Acc:ZDB-GENE-141216-287]	NA	protein_coding	24.028815
LG13	ENSONIG00000042358	HABP2	Hyaluronan binding protein 2 [Source:NCBI gene;Acc:100697495]	100697495	protein_coding	24.56777
LG13	ENSONIG00000010177			NA		24.573657
LG13	ENSONIG00000010179	ALDH18A1	Aldehyde dehydrogenase 18 family member A1 [Source:HGNC Symbol;Acc:HGNC:9722]	NA	protein_coding	24.575919
LG14	ENSONIG00000039836		lncRNA	NA	lncRNA	15.110773
LG14	ENSONIG00000030237		C5a anaphylatoxin chemotactic receptor 1-like [Source:NCBI gene;Acc:100690266]	100690266	protein_coding	15.114648
LG15	ENSONIG00000001098	SNW1	SNW domain containing 1 [Source:NCBI gene;Acc:100711813]	100711813	protein_coding	2.83309
LG15	ENSONIG00000015718	FAM184A	Protein FAM184A [Source:NCBI gene;Acc:100700510]	100700510	protein_coding	19.260409
LG15	ENSONIG00000020206	GIMAP7	GTPase IMAP family member 7 [Source:NCBI gene;Acc:100709400]	100709400	protein_coding	21.65344
LG15	ENSONIG00000011372	FYN	FYN proto-oncogene, Src family tyrosine kinase [Source:NCBI gene;Acc:100690757]	100690757	protein_coding	30.839487
LG16	ENSONIG00000007860	DPP10	Dipeptidyl peptidase like 10 [Source:NCBI gene;Acc:100710072]	100710072	protein_coding	7.893818
LG16	ENSONIG00000008807			NA		15.935286
LG16	ENSONIG00000008805	CCDC89	Coiled-coil domain-containing protein 89 [Source:NCBI gene;Acc:100698673]	100698673	protein_coding	15.968678
LG16	ENSONIG00000008795	COL28A2A	Collagen, type XXVIII, alpha 2a [Source:ZFIN;Acc:ZDB-GENE-030131-4444]	NA		15.979831
LG16	ENSONIG00000015714	XPO4	Exportin 4 [Source:NCBI gene;Acc:324342]	NA		27.564798
LG17	ENSONIG00000014186	RINT1	RAD50 interactor 1 [Source:NCBI gene;Acc:100703300]	100703300	protein_coding	0.450907
LG17	ENSONIG00000016841	GXYLT1	Glucoside xylosyltransferase 1 [Source:NCBI gene;Acc:100708367]	100708367	protein_coding	8.266771
LG17	ENSONIG00000011662		Pseudogene	NA	pseudogene	10.753126
LG17	ENSONIG00000006408	GMDS	GDP-mannose 4,6-dehydratase [Source:NCBI gene;Acc:100700141]	100700141	protein_coding	27.227808
LG18	ENSONIG00000028850	GIMAP4	GTPase IMAP family member 4-like [Source:NCBI gene;Acc:100699857]	100699857	protein_coding	7.725712
LG18	ENSONIG00000029113	DMBT1	Deleted in malignant brain tumors 1 protein-like [Source:NCBI gene;Acc:109195650]	109195650	protein_coding	13.56826
LG18	ENSONIG00000009565	CCDC178	Coiled-coil domain containing 178 [Source:NCBI gene;Acc:100701600]	100701600	protein_coding	18.393384
LG18	ENSONIG00000009560	DTNA	Dystrobrevin alpha [Source:NCBI gene;Acc:100701329]	100701329	protein_coding	18.415418
LG18	ENSONIG00000035033	ZNF544	Zinc finger protein 544 [Source:NCBI gene;Acc:102077355]	102077355	protein_coding	31.636962
LG18	ENSONIG00000032957			NA		31.643124
LG18	ENSONIG00000012390	ADCY8	Adenylate cyclase 8 [Source:NCBI gene;Acc:100708106]	100708106	protein_coding	32.631842
LG18	ENSONIG00000012376	LRRC6	Leucine rich repeat containing 6 [Source:NCBI gene;Acc:432388]	NA	protein_coding	33.188418
LG18	ENSONIG00000012365	TMEFF1	Transmembrane protein with EGF like and two follistatin like domains 1 [Source:NCBI gene;Acc:100705445]	100705445	protein_coding	33.317313
LG18	ENSONIG00000020414			NA		35.142085
LG18	ENSONIG00000005489			NA		36.404862
LG18	ENSONIG00000035508			NA		36.702995
LG18	ENSONIG00000040564		lncRNA	NA	lncRNA	36.71111
LG18	ENSONIG00000042186			NA		36.725226
LG18	ENSONIG00000029960			NA		36.876007
LG18	ENSONIG00000027748			NA		36.987888
LG19	ENSONIG00000020191	GPATCH2L	G-patch domain containing 2 like [Source:HGNC Symbol;Acc:HGNC:20210]	NA	protein_coding	10.347766
LG19	ENSONIG00000020095	RPAP1	RNA polymerase II associated protein 1 [Source:ZFIN;Acc:ZDB-GENE-090914-1]	NA	protein_coding	12.356985
LG19	ENSONIG00000032222	IAH1	Isoamyl acetate hydrolyzing esterase 1 (putative) [Source:NCBI gene;Acc:100690400]	100690400	protein_coding	12.377108
LG19	ENSONIG00000020094	DCTD	dCMP deaminase [Source:ZFIN;Acc:ZDB-GENE-050417-116]	NA	protein_coding	12.38213O
LG19	ENSONIG00000037912	DLK1	Delta like non-canonical Notch ligand 1 [Source:NCBI gene;Acc:100694263]	100694263	protein_coding	13.980095
LG19	ENSONIG00000011682	GPHN	Gephyrin [Source:HGNC Symbol;Acc:HGNC:15465]	NA	protein_coding	30.180194
LG20	ENSONIG00000016572	AVPR2	Arginine vasopressin receptor 2 [Source:HGNC Symbol;Acc:HGNC:897]	NA	protein_coding	6.39226
LG20	ENSONIG00000030736		lncRNA	NA	lncRNA	27.492655
LG20	ENSONIG00000017911			NA		27.496808
LG20	ENSONIG00000021419	MRPL49	Mitochondrial ribosomal protein L49 [Source:HGNC Symbol;Acc:HGNC:1176]	NA	protein_coding	30.86009
LG22	ENSONIG00000013725	LOC100705945	Uncharacterized LOC100705945 [Source:NCBI gene;Acc:100705945]	100705945	protein_coding	13.033796
LG22	ENSONIG00000039278			NA		13.218839
LG22	ENSONIG00000040653	HIVEP3	Transcription factor HIVEP3 [Source:NCBI gene;Acc:100696789]	100696789	protein_coding	33.38932O
LG22	ENSONIG00000007591	SERINC2	Serine incorporator 1 [Source:NCBI gene;Acc:100709596]	100709596	protein_coding	33.452508
LG23	ENSONIG00000012068	GABRG3	Gamma-aminobutyric acid receptor subunit gamma-3 [Source:NCBI gene;Acc:100689728]	100689728	protein_coding	7.506038
LG23	ENSONIG00000020944	TCEANC	Transcription elongation factor A N-terminal and central domain containing [Source:HGNC Symbol;Acc:HGNC:28277]	NA	protein_coding	14.112553
LG23	ENSONIG00000000991			NA		14.115376
LG23	ENSONIG00000013419		Pseudogene	NA	pseudogene	21.969969
LG23	ENSONIG00000031428			NA		22.039037
LG23	ENSONIG00000037619			NA		27.366396
LG23	ENSONIG00000009422			NA		27.407362
LG23	ENSONIG00000009414	ALOXE3	Hydroperoxide isomerase ALOXE3 [Source:NCBI gene;Acc:100691581]	100691581	protein_coding	27.634084
LG23	ENSONIG00000004896	OCA2	Oculocutaneous albinism II [Source:ZFIN;Acc:ZDB-GENE-070718-4]	NA	protein_coding	33.581429
LG23	ENSONIG00000002929	CRACD	Capping protein inhibiting regulator of actin dynamics [Source:NCBI gene;Acc:102080594]	102080594	protein_coding	37.788924
LG23	ENSONIG00000002122	FYCO1	FYVE and coiled-coil domain-containing protein 1 [Source:NCBI gene;Acc:100690901]	100690901	protein_coding	43.015156
LG23	ENSONIG00000042962			NA		43.038649
LG23	ENSONIG00000001979	OSBPL9	Oxysterol binding protein like 9 [Source:NCBI gene;Acc:100696063]	100696063	protein_coding	43.787278
Unassembled scaffolds	Ensembl Gene ID	Symbol	Gene name [Source, Accession]	Entrez	Gene Type	Position (Mbp)
MKQE02000155.1	ENSONIG00000019177			NA		0.155365
MKQE02000207.1	ENSONIG00000033355	CTC1	CST complex subunit CTC1 [Source:NCBI gene;Acc:102083268]	102083268	protein_coding	0.046518
MKQE02000207.1	ENSONIG00000027825			NA		0.108389
MKQE02000216.1	ENSONIG00000030027		Pseudogene	NA	pseudogene	0.001374
MKQE02000216.1	ENSONIG00000037346			NA		0.011651
MKQE02000228.1	ENSONIG00000033778			NA		0.358251
MKQE02000241.1	ENSONIG00000036989			NA		0.42792
MKQE02000362.1	ENSONIG00000017921	GUCY2F	Retinal guanylyl cyclase 2F [Source:NCBI gene;Acc:100708131]	100708131	protein_coding	0.188984
MKQE02000388.1	ENSONIG00000033566			NA		0.071606
MKQE02000391.1	ENSONIG00000027292			NA		0.012059
MKQE02000425.1	ENSONIG00000031645			NA		0.019207
MKQE02000442.1	ENSONIG00000040316			NA		0.23146
MKQE02000442.1	ENSONIG00000035678			NA		0.502607
MKQE02000500.1	ENSONIG00000042712			NA		0.222183
MKQE02000504.1	ENSONIG00000036399		lncRNA	NA	lncRNA	0.062314
MKQE02000504.1	ENSONIG00000032016		lncRNA	NA	lncRNA	0.063262
MKQE02000636.1	ENSONIG00000019943	LOC100693481	H-2 class II histocompatibility antigen, A-U alpha chain [Source:NCBI gene;Acc:100693481]	100693481	protein_coding	0.30064
MKQE02000665.1	ENSONIG00000033620			NA		0.262992
MKQE02001513.1	ENSONIG00000038833			NA		0.062684
MKQE02001513.1	ENSONIG00000037097			NA		0.065413
MKQE02001513.1	ENSONIG00000040674			NA		0.100709
MKQE02001514.1	ENSONIG00000028588			NA		0.013467
MKQE02001523.1	ENSONIG00000031875			NA		0.02601
MKQE02001523.1	ENSONIG00000030485			NA		0.058973
MKQE02001523.1	ENSONIG00000035038			NA		0.077687
MKQE02001523.1	ENSONIG00000028782			NA		0.1479
MKQE02001612.1	ENSONIG00000027615			NA		0.0282
MKQE02001612.1	ENSONIG00000006654	ATP1B2	Sodium/potassium-transporting ATPase subunit beta-2 [Source:NCBI gene;Acc:102079915]	102079915	protein_coding	0.544495
MKQE02001729.1	ENSONIG00000033068			NA		0.012299
MKQE02001780.1	ENSONIG00000031143	NLRC3	Protein NLRC3 [Source:NCBI gene;Acc:100711630]	100711630	protein_coding	0.064788
MKQE02001801.1	ENSONIG00000027236		lncRNA	NA	lncRNA	0.345221
MKQE02001995.1	ENSONIG00000034389			NA		0.003349
